# Identification and prioritization of gene sets associated with schizophrenia risk by co-expression network analysis in human brain

**DOI:** 10.1101/286559

**Authors:** Eugenia Radulescu, Andrew E Jaffe, Richard E Straub, Qiang Chen, Joo Heon Shin, Thomas M Hyde, Joel E Kleinman, Daniel R Weinberger

**Author notes:** **Address correspondence to:** Daniel R. Weinberger, Lieber Institute for Brain Development, Johns Hopkins Medicine, 855 North Wolfe Street, Baltimore, Maryland 21205.

## Abstract

Schizophrenia polygenic risk is plausibly manifested by complex transcriptional dysregulation in the brain, involving networks of co-expressed and functionally related genes. The main purpose of this study was to identify and prioritize co-expressed gene sets in a hierarchical manner, based on the strength of the relationships with clinical diagnosis and with the polygenic risk for schizophrenia. Weighted Gene Co-expression Network Analysis (WGCNA) was applied to RNA-quality adjusted DLPFC RNA-Seq data from the LIBD Postmortem Human Brain Repository (90 controls, 74 schizophrenia; Caucasians) to construct co-expression networks and detect modules of co-expressed genes. After internal and external validation, modules of selected interest were tested for enrichment in biological ontologies, association with schizophrenia polygenic risk scores (PRS), with diagnosis and for enrichment in genes within the significant GWAS loci reported by the Psychiatric Genomic Consortium (PGC2). The association between schizophrenia genetic signals and modules of co-expression converged on one module showing a significant association with diagnosis, PRS and significant overlap with 36 PGC2 loci genes, deemed as tier 1 (strongest candidates for drug targets). Fifty-three PGC2 loci genes were in modules associated only with diagnosis (tier 2) and 59 in modules unrelated to diagnosis or PRS (tier 3). In conclusion, our study highlights complex relationships between gene co-expression networks in the brain and polygenic risk for SCZ and provides a strategy for using this information in selecting potentially targetable gene sets for therapeutic drug development.
