## Supplementary Materials for "Identification and prioritization of gene sets associated with schizophrenia risk by co-expression network analysis in human brain"

### Sheet: Cellular_markers_empB
InputCategories	UserDefinedCategories	Type	CorrectedPvalues
black	Astrocyte_probable__Cahoy	Brain	5.98e-179
black	brown_M15_Astrocyte__CTX	Brain	3.68e-133
black	Astrocyte_definite__Cahoy	Brain	3.22e-95
blue	green_M10_GlutamatergicSynapticFunction__CTX	Brain	1.39e-41
blue	Neuron_probable__Cahoy	Brain	1.69e-35
blue	pink_M14_GlutamatergicSynapticFunction__CTX	Brain	1.06e-16
blue	Neuron_definite__Cahoy	Brain	0.000259666
blue	yellow_M18__CTX	Brain	0.000764294
brown	Neuron_probable__Cahoy	Brain	1.1e-66
brown	Neuron_definite__Cahoy	Brain	6.62e-23
brown	blue_M16_Neuron__CTX	Brain	1.63e-15
brown	black_M11__CTX	Brain	2.12e-06
brown	salmon_M8__CTX	Brain	0.00043813
brown	turquoise_M9_Oligodendrocyte__CTX	Brain	0.00360373
cyan	brown_M15_Astrocyte__CTX	Brain	1.83e-05
cyan	Neuron_definite__Cahoy	Brain	0.000535376
green	yellow_M18__CTX	Brain	4.66e-12
green	midnightblue_M2_Ribosome__CTX	Brain	0.00412475
green	honeydew_M7_Mitochondria__CTX	Brain	0.00679514
greenyellow	turquoise_M9_Oligodendrocyte__CTX	Brain	1.71e-31
greenyellow	Oligodendrocyte_probable__Cahoy	Brain	7.28e-30
greenyellow	Astrocyte_probable__Cahoy	Brain	8.38e-24
greenyellow	green_M10_GlutamatergicSynapticFunction__CTX	Brain	2.48e-08
greenyellow	brown_M15_Astrocyte__CTX	Brain	0.0471986
magenta	midnightblue_M2_Ribosome__CTX	Brain	2.55e-06
magenta	green_M10_GlutamatergicSynapticFunction__CTX	Brain	2.72e-05
midnightblue	orange_M5_Microglia(Type2)__CTX	Brain	1.75e-05
midnightblue	Astrocyte_probable__Cahoy	Brain	0.00135801
red	turquoise_M9_Oligodendrocyte__CTX	Brain	1.58e-122
red	Oligodendrocyte_probable__Cahoy	Brain	2.1e-72
red	Oligodendrocyte_definite__Cahoy	Brain	5.48e-43
red	Astrocyte_probable__Cahoy	Brain	1.86e-06
salmon	purple_M4_Microglia(Type1)__CTX	Brain	1.67e-28
turquoise	blue_M16_Neuron__CTX	Brain	1.91e-86
turquoise	yellow_M18__CTX	Brain	7.53e-50
turquoise	black_M11__CTX	Brain	3.35e-09
turquoise	Neuron_definite__Cahoy	Brain	2.63e-08
turquoise	Oligodendrocyte_probable__Cahoy	Brain	1.33e-05
turquoise	tomato_M17_Interneurons__CTX	Brain	0.0207837
yellow	green_M10_GlutamatergicSynapticFunction__CTX	Brain	4.59e-20
yellow	yellow_M18__CTX	Brain	2.68e-09
yellow	red_M19__CTX	Brain	0.0324597
