## Supplementary Materials for "Identification and prioritization of gene sets associated with schizophrenia risk by co-expression network analysis in human brain"

### Sheet: Overlapping_PGC2_genes
EmpbB
Black
C1orf54
CLU
EPHX2
NCAN
PRKD1
PTN
TLE1
WBP1L
Blue
ABCB9
ALDOA
AMBRA1
ANKRD63
CACNA1C
CACNA1I
CHRM4
CNNM2
CYP26B1
DGKZ
DOC2A
EDC4
FAM57B
FURIN
FXR1
IGSF9B
LRP1
NGEF
NISCH
PDCD11
PITPNM2
PLCH2
PRR12
RAI1
RANGAP1
REEP2
RERE
SEZ6L2
SGSM2
SLC38A7
SLC45A1
SREBF2
STAT6
TAOK2
TSNARE1
Brown
SEPT3.
AKT3
ARL6IP4
ATP2A2
C11orf87
C3orf49
CDK2AP1
CSMD1
DGKI
GRAMD1B
GRIA1
GRIN2A
HCN1
HIRIP3
KCNB1
KCNV1
MDK
MEF2C
NLGN4X
NT5DC2
PCDHA1
PCDHA3
PCDHA4
PCDHA5
PCDHA6
RGS6
RIMS1
RRAS
SATB2
SBNO1
SLC7A6
SNAP91
TCF20
TMEM219
TSR1
ZFYVE21
Cyan
INA
PJA1
Green
ANP32E
C10orf32
C2orf47
C4orf27
DNAJC19
EP300
GLT8D1
GNL3
HSPE1
NDUFA2
NDUFA6
PCGF6
PSMA4
PSMD6
PTPRF
SDCCAG8
SMDT1
SMIM4
SPCS1
THOC7
TMX2
TOM1L2
USMG5
VPS45
Greenyellow
CD46
DPYD
ERCC4
FANCL
FUT9
GFOD2
GID4
MAN2A1
MMP16
MSANTD2
MSL2
PLCL1
PPP2R3A
RFTN2
TCF4
ZSWIM6
Grey
ACTR5
ADAMTSL3
AL049840.1
APOPT1
ATG13
ATPAF2
ATXN7
BCL11B
BTBD18
C12orf65
C16orf92
C1orf132
C1orf51
C2orf82
CA8
CENPM
CILP2
CLP1
CREB3L1
CTNND1
CYP17A1
CYP2D6
DDX28
DFNA5
DPEP2
DPP4
DRD2
EGR1
ESAM
FAM109B
FAM53C
FES
GIGYF2
GOLGA6L4
GPM6A
HARS
HARS2
HSPA9
HSPD1
IK
IMMP2L
ITIH3
KDM3B
KDM4A
KLC1
LRRC48
MAD1L1
MAN2A2
MARS2
MYO15A
NAB2
NCK1
NEK1
NEK4
NT5C2
NXPH4
OGFOD2
PAK6
PCDHA10
PCDHA2
PCDHA7
PCDHA8
PLA2G15
PODXL
PPP1R13B
PPP1R16B
PRRG2
PSMB10
PTGIS
PUS7
R3HDM2
RANBP10
RILPL2
SETD8
SFXN2
SLC32A1
SLC35G2
SLC39A8
SLC7A6OS
SRR
TAC3
TAF5
TLE3
TMCO6
TMEM194A
TRANK1
TSNAXIP1
TYW5
VSIG2
WBP2NL
WDR55
YPEL4
ZDHHC5
ZMAT2
ZSCAN2
Magenta
ANKRD44
ASPHD1
C11orf31
CKAP5
CNOT1
MED19
MPHOSPH9
NUTF2
PBRM1
SNX19
STAG1
Midnightblue
SERPING1
Red
APH1A
ARHGAP1
CA14
CACNB2
CHADL
CTNNA1
EFHD1
GALNT10
GRM3
HARBI1
INO80E
L3MBTL2
LCAT
MAU2
NAGA
NFATC3
OTUD7B
PCCB
PSKH1
SLC12A4
SREBF1
TSSK6
VRK2
ZNF536
Salmon
CD14
PLCB2
STAB1
TNFRSF13C
Turquoise
ARL3
BAG5
C2orf69
CCDC39
CNKSR2
CNTN4
COQ10B
CUL3
DRG2
EPC2
ETF1
GDPD3
IREB2
LUZP2
MPP6
NDUFA13
NOSIP
OSBPL3
PBX4
PLEKHO1
PPP4C
SHMT2
SLC4A10
SRPK2
STAC3
TBC1D5
TBX6
TMTC1
TRIM8
XRCC3
ZNF408
ZNF804A
Yellow
ACD
C16orf86
CENPT
CKB
CLCN3
ENKD1
GATAD2A
KCTD13
MAPK3
NDUFA4L2
NRGN
PARD6A
RCN3
SCAF1
SF3B1
SHISA8
SMG6
SUGP1
THAP11
TRMT61A
YPEL3

### Sheet: P values
InputCategories	UserDefinedCategories	Type	NumOverlap	Pvalues	CorrectedPvalues
black	Module_gene_list_PGC2	User	8	0.706295	1
blue	Module_gene_list_PGC2	User	35	1.72446e-06	2.24179e-05
brown	Module_gene_list_PGC2	User	36	4.65975e-09	6.05767e-08
cyan	Module_gene_list_PGC2	User	0	1	1
green	Module_gene_list_PGC2	User	24	3.36577e-05	0.00043755
greenyellow	Module_gene_list_PGC2	User	0	1	1
grey	Module_gene_list_PGC2	User	0	1	1
magenta	Module_gene_list_PGC2	User	11	0.0565728	0.735447
midnightblue	Module_gene_list_PGC2	User	0	1	1
red	Module_gene_list_PGC2	User	24	0.011178	0.145314
salmon	Module_gene_list_PGC2	User	4	0.193583	1
turquoise	Module_gene_list_PGC2	User	32	0.0106405	0.138326
yellow	Module_gene_list_PGC2	User	21	0.0234797	0.305236
