## Supplementary Materials for "Identification and prioritization of gene sets associated with schizophrenia risk by co-expression network analysis in human brain"

### Sheet: Suppl_table_Tier_genes_for_venn
PGC2	Tier3	Tier2	Tier1
DPYD	C10orf32	ARL3	AKT3
ARL3	CNNM2	TRIM8	ARL6IP4
C10orf32	PCGF6	C2orf69	ATP2A2
CNNM2	PDCD11	BAG5	C11orf87
CYP17A1	USMG5	CKB	C3orf49
INA	ABCB9	TRMT61A	CDK2AP1
NT5C2	PITPNM2	XRCC3	CSMD1
PCGF6	C2orf47	IREB2	DGKI
PDCD11	FURIN	NDUFA4L2	GRAMD1B
SFXN2	PSMA4	SHMT2	GRIA1
TAF5	LRP1	STAC3	GRIN2A
TRIM8	STAT6	NRGN	HCN1
USMG5	NGEF	ZNF408	HIRIP3
WBP1L	AMBRA1	CCDC39	KCNB1
ABCB9	CHRM4	COQ10B	KCNV1
ARL6IP4	DGKZ	SF3B1	MDK
C12orf65	DNAJC19	GDPD3	MEF2C
CDK2AP1	FXR1	KCTD13	NLGN4X
MPHOSPH9	HSPE1	MAPK3	NT5DC2
OGFOD2	EP300	PPP4C	PCDHA1
PITPNM2	RANGAP1	TBX6	PCDHA3
RILPL2	GLT8D1	YPEL3	PCDHA4
SBNO1	GNL3	SMG6	PCDHA5
SETD8	NISCH	GATAD2A	PCDHA6
C2orf47	SMIM4	NDUFA13	RGS6
C2orf69	SPCS1	PBX4	RIMS1
TYW5	ALDOA	SUGP1	RRAS
FES	DOC2A	PLEKHO1	SATB2
FURIN	FAM57B	SRPK2	SBNO1
MAN2A2	SEZ6L2	CLCN3	SEPT3.
AL049840.1	TAOK2	SHISA8	SLC7A6
APOPT1	SGSM2	ETF1	SNAP91
BAG5	PTPRF	ACD	TCF20
CKB	ANP32E	C16orf86	TMEM219
KLC1	VPS45	CENPT	TSR1
PPP1R13B	RERE	ENKD1	ZFYVE21
TRMT61A	SLC45A1	PARD6A
XRCC3	C4orf27	THAP11
ZFYVE21	NDUFA6	DRG2
IREB2	SMDT1	MPP6
PSMA4	SREBF2	OSBPL3
LRP1	TMX2	SLC4A10
NAB2	SDCCAG8	NOSIP
NDUFA4L2	ANKRD63	RCN3
NXPH4	REEP2	SCAF1
R3HDM2	PSMD6	ZNF804A
SHMT2	THOC7	CNKSR2
STAC3	EDC4	CNTN4
STAT6	RAI1	LUZP2
TAC3	TOM1L2	TBC1D5
TMEM194A	SLC38A7	CUL3
C2orf82	PRR12	EPC2
EFHD1	NDUFA2	TMTC1
GIGYF2	CACNA1C
NGEF	TSNARE1
ESAM	IGSF9B
MSANTD2	CACNA1I
NRGN	PLCH2
VSIG2	CYP26B1
AMBRA1
ARHGAP1
ATG13
CHRM4
CKAP5
CREB3L1
DGKZ
HARBI1
MDK
ZNF408
CCDC39
DNAJC19
FXR1
ACTR5
PPP1R16B
SLC32A1
FANCL
VRK2
ADAMTSL3
GOLGA6L4
ZSCAN2
ANKRD44
COQ10B
HSPD1
HSPE1
MARS2
PLCL1
RFTN2
SF3B1
CHADL
EP300
L3MBTL2
RANGAP1
GLT8D1
GNL3
ITIH3
NEK4
NISCH
NT5DC2
PBRM1
SMIM4
SPCS1
STAB1
ALDOA
ASPHD1
C16orf92
DOC2A
FAM57B
GDPD3
HIRIP3
INO80E
KCTD13
MAPK3
PPP4C
SEZ6L2
TAOK2
TBX6
TMEM219
YPEL3
MSL2
NCK1
PCCB
PPP2R3A
SLC35G2
STAG1
SGSM2
SMG6
SRR
TSR1
KDM4A
PTPRF
CILP2
GATAD2A
MAU2
NCAN
NDUFA13
PBX4
SUGP1
TSSK6
ANP32E
APH1A
C1orf51
C1orf54
CA14
OTUD7B
PLEKHO1
VPS45
PUS7
SRPK2
RERE
SLC45A1
C4orf27
CLCN3
NEK1
CENPM
CYP2D6
FAM109B
NAGA
NDUFA6
SEPT3.
SHISA8
SMDT1
SREBF2
TCF20
TNFRSF13C
WBP2NL
BTBD18
C11orf31
CLP1
CTNND1
MED19
SERPING1
TMX2
YPEL4
ZDHHC5
DGKI
PTN
AKT3
SDCCAG8
ANKRD63
PAK6
PLCB2
CTNNA1
EGR1
ETF1
FAM53C
HSPA9
KDM3B
REEP2
RGS6
ATXN7
C3orf49
PSMD6
THOC7
ACD
C16orf86
CENPT
DDX28
DPEP2
EDC4
ENKD1
GFOD2
LCAT
NFATC3
NUTF2
PARD6A
PLA2G15
PSKH1
PSMB10
RANBP10
SLC12A4
SLC7A6
SLC7A6OS
THAP11
TSNAXIP1
ATPAF2
DRG2
GID4
LRRC48
MYO15A
RAI1
SREBF1
TOM1L2
CNOT1
SLC38A7
CLU
EPHX2
DFNA5
MPP6
OSBPL3
C1orf132
CD46
KCNB1
PTGIS
DPP4
SLC4A10
NOSIP
PRR12
PRRG2
RCN3
RRAS
SCAF1
CD14
HARS
HARS2
IK
NDUFA2
PCDHA1
PCDHA10
PCDHA2
PCDHA3
PCDHA4
PCDHA5
PCDHA6
PCDHA7
PCDHA8
TMCO6
WDR55
ZMAT2
CACNA1C
TSNARE1
SLC39A8
MAD1L1
ZSWIM6
TRANK1
IMMP2L
SNX19
ZNF804A
CNKSR2
CACNB2
TCF4
KCNV1
CNTN4
DRD2
IGSF9B
CACNA1I
GRIA1
PJA1
GRM3
SNAP91
PLCH2
ERCC4
ATP2A2
FUT9
LUZP2
TLE1
ZNF536
MEF2C
TBC1D5
BCL11B
HCN1
CA8
CYP26B1
GRAMD1B
SATB2
GPM6A
CSMD1
CUL3
MMP16
GRIN2A
PRKD1
EPC2
TLE3
NLGN4X
RIMS1
MAN2A1
GALNT10
C11orf87
TMTC1
PODXL
