## Supplementary Materials for "Identification and prioritization of gene sets associated with schizophrenia risk by co-expression network analysis in human brain"

### Sheet: Enrich_modules_in_Gandal_et_al
InputCategories= Modules from 90CTRL+74SCZ CAUC co-expression	Modules reported in Gandal et al 2018	Type	CorrectedPvalues
black	CD4_Gandal_et_al_2018	User	0
blue	CD1_Gandal_et_al_2018	User	1.63605e-214
blue	CD8_Gandal_et_al_2018	User	5.33007e-18
blue	CD7_Gandal_et_al_2018	User	2.36523e-10
blue	CD10_Gandal_et_al_2018	User	0.0493838
brown	CD13_Gandal_et_al_2018	User	1.74268e-27
brown	CD0_Gandal_et_al_2018	User	2.31999e-16
brown	CD1_Gandal_et_al_2018	User	1.23387e-06
cyan	CD13_Gandal_et_al_2018	User	7.20094e-16
cyan	CD10_Gandal_et_al_2018	User	4.28726e-15
cyan	CD5_Gandal_et_al_2018	User	1.50063e-07
green	CD5_Gandal_et_al_2018	User	2.7335e-43
green	CD7_Gandal_et_al_2018	User	1.14656e-06
green	CD0_Gandal_et_al_2018	User	0.00701175
greenyellow	CD3_Gandal_et_al_2018	User	5.66344e-120
greenyellow	CD7_Gandal_et_al_2018	User	1.41112e-32
greenyellow	CD4_Gandal_et_al_2018	User	4.32862e-11
grey	CD12_Gandal_et_al_2018	User	3.37473e-15
grey	CD2_Gandal_et_al_2018	User	0.000112751
magenta	CD10_Gandal_et_al_2018	User	3.72277e-21
magenta	CD1_Gandal_et_al_2018	User	6.85907e-15
magenta	CD0_Gandal_et_al_2018	User	1.93326e-07
midnightblue	CD0_Gandal_et_al_2018	User	7.99589e-11
red	CD3_Gandal_et_al_2018	User	4.98647e-270
red	CD4_Gandal_et_al_2018	User	8.63221e-13
salmon	CD11_Gandal_et_al_2018	User	1.21239e-172
salmon	CD2_Gandal_et_al_2018	User	0.0438625
turquoise	CD5_Gandal_et_al_2018	User	6.37679e-229
turquoise	CD0_Gandal_et_al_2018	User	5.91259e-21
turquoise	CD9_Gandal_et_al_2018	User	1.07201e-09
turquoise	CD13_Gandal_et_al_2018	User	0.00289592
yellow	CD1_Gandal_et_al_2018	User	1.59418e-67
yellow	CD8_Gandal_et_al_2018	User	1.46347e-38
yellow	CD7_Gandal_et_al_2018	User	2.91448e-15
yellow	CD9_Gandal_et_al_2018	User	4.13927e-09
